# Photosynthetic adjustments maintain lettuce growth under dynamically changing lighting in controlled indoor farming setups

**DOI:** 10.1101/2025.01.16.633207

**Authors:** Arttu Mäkinen, Hirofumi Ishihara, Sylvain Poque, Nina Sipari, Kristiina Himanen, Ilona Varjus, Juho Heininen, Matti Pastell, Paula Elomaa, Alexey Shapiguzov, Titta Kotilainen, Saijaliisa Kangasjärvi

## Abstract

Studies have uncovered delicate mechanisms that enable plant acclimation to fluctuating light. Translating the knowledge to controlled environment agriculture could advance the development of cost-effective dynamic lighting strategies, but the effects of varying light intensities on vegetable crops remain poorly understood. Here we recorded chlorophyll fluorescence, photosynthetic activity, metabolic responses, and growth of lettuce (*Lactuca sativa* L.) cv. ‘Katusa’ under dynamic lighting. The light intensity was varied at different times of the photoperiod with uniform daily light integral. Three setups, including a plant phenotyping facility, a small-scale vertical farm testbed and a larger-scale vertical farm were utilized to address the physiological responses and scalability of lighting strategies. We found that dynamic lighting supported lettuce cv. ‘Katusa’ growth in all three indoor cultivation setups, even under artificial “split-night” regimes where the photoperiod was interrupted by two periods of darkness. The lettuce plants displayed delicate adjustments in photosynthetic light reactions and carbon metabolism, the latter of which followed the cumulative daily light integral under different lighting regimes. However, the overall metabolic composition of lettuce leaves did not respond to the changing light intensities. Our findings support the conclusion that dynamic lighting enables cost-effective lighting via optimization of electricity use in indoor cultivation.

**Highlight:** Photosynthetic adjustments maintain lettuce (*Lactuca sativa* L.) cv. ‘Katusa’ growth under dynamic lighting. This enables cost-effective cultivation via optimization of electricity use in controlled environment agriculture.
