## Supplementary tables 1-7 for "Photosynthetic adjustments maintain lettuce growth under dynamically changing lighting in controlled indoor farming setups"

### Sheet: ST1 - Growing conditions
Supplementary Table 1. Growing conditions and indoor cultivation setups used in this study.
Parameter	Small-scale vertical farming experiment				Plant phenotyping experiment				Large-scale vertical farming experiment
Seedling phase	9 days				12 days				Repetition 1: 13 days Repetition 2: 12 days Repetition 3: 14 days
Plant material	Lactuca sativa L., cv. ‘Katusa’				Lactuca sativa L., cv. ‘Katusa’				Lactuca sativa L., cv. ‘Katusa’
Growth medium	1:1-mix of peat (White 420 W B2, Kekkilä-BVB Oy, Vantaa, Finland) and vermiculite (RHP Agra-Vermiculite, grain size F2/0-3 mm, RHP, 's-Gravenzande, the Netherlands)				1:1 mix of peat (W HS R8017, Kekkilä-BVB Oy, Vantaa, Finland) and vermiculite (RHP Agra-Vermiculite, grain size F2/0-3 mm, RHP, 's-Gravenzande, the Netherlands)				fine peat (Kekkilä Professional, VHM 620 R8060, Kekkilä Oy, Vantaa, Finland)
Pot size	385 ml (Ø 8 cm, one seed per pot)				250 ml (Ø 6 cm, one seed per pot)				80 ml (Ø 5 cm, one seed per pot)
Pot quantity	Repetition 1: 48 pcs Repetition 2: 96 pcs				80 pcs				Repetition 1: 264 pcs Repetition 2: 264 pcs Repetition 3: 264 pcs
Fertilizer	1 g/ L (Kekkilä Garden Kastelulannoite, NPK: 17-4-25, Kekkilä-BVB Oy, Vantaa, Finland)				1 ml / L (Neko Kasviravinne, NPK: 7-2-2, Oy Neko Ab, Hämeenlinna, Finland)				EC 1.8 dS m−1, pH 6 mixture of Vihannes Superex (NPK: 9-5-31, Kekkilä Professional, Kekkilä Oy, Finland) and YaraTera Calcinit (N: 15.5, Yara Suomi Oy, Finland)
Stratification conditions	48h in darkness at +6°C				48h in darkness at +6°C				24h in darkness at +18°C
Air temperature	Day: 21°C Night: 19°C				Day: 21°C Night: 19°C				Day: 18°C Night: 18°C
Relative humidity	~40%				60-70%				60-80%
CO2-concentration	not controlled or monitored								800 ppm
Location	walk-in growth room				walk-in growth room (FytoScopeTM, Photon Systems Instruments, PSI, Drásov, Czech Republic)				greenhouse
Irrigation	manual irrigation				automatic irrigation				manual irrigation
Photoperiod	L18:D6				L18:D6				L18:D6
Light intensity levels	155 μmol/m2/s				155 μmol/m2/s				350 μmol/m2/s
Daily light integral	10 mol/m2				10 mol/m2
Light spectrum	Valoya BX120 AP673L (Valoya Greenlux Lighting Solutions Oy, Helsinki, Finland)				PSI CS 250/300_4_2.4 (Photon Systems Instruments, PSI, Drásov, Czech Republic)				VYPR PhysioSpec Greenhouse (Fluence Bioengineering Inc., Austin TX, USA)
Experiment phase	14 days				17 days				Repetition 1: 14 days Repetition 2: 21 days Repetition 3: 21 days
Lighting regimes	Constant-155	Low-High	Sunlike	High-Low	Constant-155	Low-High	Sunlike	High-Low	Constant-196	Split-Night	Price-Based
Photoperiod	L18:D6				L18:D6				L18:D6	L6:D3:L12:D3	L6:D3:L12:D3
Light intensity levels	155 μmol m-2 s	95 μmol m-2 s 275 μmol m-2 s	95 μmol m-2 s 275 μmol m-2 s	95 μmol m-2 s 275 μmol m-2 s	155 μmol m-2 s	95 μmol m-2 s 275 μmol m-2 s	95 μmol m-2 s 275 μmol m-2 s	95 μmol m-2 s 275 μmol m-2 s	196 μmol m-2 s	196 μmol m-2 s	100 μmol m-2 s 155 μmol m-2 s 340 μmol m-2 s
Daily light integral	10 mol m-2				10 mol m-2				12.7 mol m-2
Light spectrum	Valoya BX120 AP673L (Valoya Greenlux Lighting Solutions Oy, Helsinki, Finland)				PSI CS 250/300_4_2.4 (Photon Systems Instruments, Drásov, Czech Republic)				Valoya BX120 Solray (Valoya Greenlux Lighting Solutions Oy, Helsinki, Finland)
Location	walk-in growth room				walk-in growth room (FytoScopeTM, Photon Systems Instruments, Drásov, Czech Republic)				walk-in growth room (VIS-experimental growth room, Vacuum Insulation Solutions Oy, Espoo, Finland)
Irrigation	manual irrigation				automatic irrigation				nutrient film-technique
Growth medium	same as in seedling phase				same as in seedling phase				same as in seedling phase
Pot size	same as in seedling phase				same as in seedling phase				same as in seedling phase
Pot quantity	same as in seedling phase				same as in seedling phase				same as in seedling phase
Fertilizer	same as in seedling phase				same as in seedling phase				same as in seedling phase
Air temperature	same as in seedling phase				same as in seedling phase				same as in seedling phase
Relative humidity	same as in seedling phase				same as in seedling phase				same as in seedling phase
CO2-concentration	same as in seedling phase				same as in seedling phase				same as in seedling phase

### Sheet: ST2 - Electricity cost
Supplementary Table 2. Electricity cost comparison in the different lighting regimes used in this study.
	Total electricity cost 24h (€/m2)					Percentage-wise cost comparison
Lighting regime	2020	2021	2022	2023		2020	2021	2022	2023
Constant 07-01	0.0380482	0.095931	0.207337	0.0741687		Baseline	Baseline	Baseline	Baseline
Constant 11-05	0.0314155	0.0820774	0.173447	0.0631054		-0.21113	-0.168788	-0.195393	-0.175314
Constant 17-11	0.0308942	0.0813626	0.174213	0.0654562		-0.188025	-0.151864	-0.15976	-0.117469
Constant 23-17	0.0322885	0.0832722	0.17246	0.0658891		-0.151381	-0.131958	-0.168216	-0.111631
Low-High	0.0255319	0.0698821	0.142633	0.055075		-0.328961	-0.271538	-0.312071	-0.257436
Sunlike	0.0252103	0.0694412	0.143106	0.0565251		-0.337412	-0.276135	-0.309791	-0.237885
High-Low	0.0260704	0.0706192	0.142024	0.0567922		-0.314807	-0.263855	-0.315008	-0.234283
Split-Night	0.0295353	0.0775715	0.163535	0.0610022		-0.22374	-0.191383	-0.211261	-0.177521
Price-Based	0.0242236	0.0668287	0.136885	0.0538289		-0.363344	-0.303367	-0.339796	-0.274237

### Sheet: ST3 - Phenotyping imaging
Supplementary table 3. Dynamic regulation of photosynthetic traits in lettuce cv. ‘Katusa’ grown under Constant-155, Low-High, Sunlike and High-Low regimes in the plant phenotyping platform. NPQ, Fv/Fm and canopy greenness index were measured at four timepoints, 30 minutes before light intensity changes took place at 0 h, 6 h, 12 h and 18 h ZT. The photosynthetic parameters were analysed from fiv…
Timepoint	Lighting regime	NPQ		QY_max (Fv/Fm)		Canopy greenness
ZT 0h	Constant-155	1.802 ± 0.088	a	0.860 ± 0.0003	b	0.264 ± 0.006	a
(05:45)	Low-High	1.651 ± 0.056	b	0.856 ± 0.001	c	0.261 ± 0.002	a
	Sunlike	1.863 ± 0.101	a	0.860 ± 0.001	b	0.264 ± 0.006	a
	High-Low	1.867 ± 0.076	a	0.865 ± 0.0002	a	0.267 ± 0.006	a
ZT 6h	Constant-155	0.769 ± 0.148	b	0.857 ± 0.002	b	0.258 ± 0.006	ab
(11:45)	Low-High	1.242 ± 0.177	a	0.859 ± 0.001	ab	0.258 ± 0.006	ab
	Sunlike	1.013 ± 0.192	ab	0.861 ± 0.001	a	0.260 ± 0.004	a
	High-Low	1.088 ± 0.192	ab	0.855 ± 0.001	c	0.250 ± 0.002	b
ZT 12h	Constant-155	0.898 ± 0.073	b	0.856 ± 0.001	b	0.258 ± 0.005	ab
(17:45)	Low-High	1.361 ± 0.204	a	0.858 ± 0.001	ab	0.263 ± 0.005	a
	Sunlike	0.583 ± 0.064	c	0.850 ± 0.002	c	0.253 ± 0.004	b
	High-Low	1.100 ± 0.147	b	0.859 ± 0.0003	a	0.265 ± 0.006	a
ZT 18h	Constant-155	0.833 ± 0.079	c	0.857 ± 0.001	c	0.260 ± 0.005	ab
(23:45)	Low-High	0.527 ± 0.021	d	0.848 ± 0.001	d	0.253 ± 0.002	b
	Sunlike	1.398 ± 0.060	a	0.858 ± 0.0004	b	0.265 ± 0.006	a
	High-Low	1.249 ± 0.096	b	0.861 ± 0.0004	a	0.264 ± 0.004	a
Lighting regime
P-value		<0.0001		<0.0001		0.441452
F-value		13.6628		82.0733		0.909566
Timepoint
P-value		<0.0001		<0.0001		<0.0001
F-value		203.362		102.945		8.33162
Lighting regime * Timepoint
P-value		<0.0001		<0.0001		<0.0001
F-value		29.4884		90.1371		5.34533
Values indicate averages ± SD. Values sharing the same letter within columns are not significantly different. Treatment df=3 and 40.

### Sheet: ST4 - Phenotyping photos
Supplementary table 4. Dynamic regulation of photosynthetic traits in lettuce cv. ‘Katusa’ grown under Constant-155, Low-High, Sunlike and High-Low regimes in the plant phenotyping platform. Photosynthetic gas exchange rates (A = µmol CO2 m-2 s-1) were measured at three timepoints, in the middle of each 6-hour lighting period at 3 h, 9 h and 15 h ZT. Photosynthesis was analysed from five plants (…
Timepoint	Lighting regime	Photosynthetic gas exchange rate (A = µmol CO2 m-2 s-1)
ZT 3h	Constant-155	4.676 ± 0.834	ab
(08:45)	Low-High	3.507 ± 0.821	b
	Sunlike	2.998 ± 0.460	b
	High-Low	6.354 ± 1.751	a
ZT 9h	Constant-155	5.124 ± 0.559	b
(14:45	Low-High	4.422 ± 0.688	b
	Sunlike	7.299 ± 1.283	a
	High-Low	3.816 ± 0.934	b
ZT 15h	Constant-155	2.331 ± 0.593	b
(20:45)	Low-High	6.388 ± 1.422	a
	Sunlike	1.817 ± 0.815	b
	High-Low	1.690 ± 0.221	b
Lighting regime
P-value		0.0806827
F-value		2.38574
Timepoint
P-value		<0.0001
F-value		24.7028
Lighting regime * Timepoint
P-value		<0.0001
F-value		24.7281
Values indicate averages ± SD. Values sharing the same letter within columns are not significantly different. Treatment df=3 and 40.

### Sheet: ST5 - Larger-scale VF ChlF
Supplementary table 5. Dynamic regulation of photosynthetic traits in lettuce cv. ‘Katusa’ measured at 2-hour intervals throughout the photoperiod in plants grown under Constant-196, Split-Night and Price-Based lighting regimes in the larger-scale vertical farming system. Fv/Fm and qErel_D9-min were imaged using a ChlF protocol including a 9-min high light period at 800 μmol m-2 s-1 PPFD, followe…
Timepoint	Lighting regime	QY_max (Fv/Fm)		qE-NPQ_D3 (D9-min)
ZT 1.5h	Constant-196	0.893 ± 0.003	a	0.283 ± 0.032	a
(12:30)	Split-Night	0.888 ± 0.002	b	0.238 ± 0.016	c
	Price-Based	0.887 ± 0.002	b	0.254 ± 0.024	b
ZT 3.5h	Constant-196	0.891 ± 0.004	a	0.270 ± 0.029	a
(14:30)	Split-Night	0.886 ± 0.004	c	0.249 ± 0.030	b
	Price-Based	0.887 ± 0.004	b	0.258 ± 0.022	b
ZT 5.5h	Constant-196	0.891 ± 0.003	a	0.271 ± 0.024	a
(16:30)	Split-Night	0.887 ± 0.003	c	0.251 ± 0.026	c
	Price-Based	0.888 ± 0.003	b	0.281 ± 0.024	b
ZT 7.5h	Constant-196	0.888 ± 0.003	a	0.269 ± 0.035	a
(18:30)	Split-Night	0.887 ± 0.005	c	0.284 ± 0.035	c
	Price-Based	0.889 ± 0.004	ab	0.310 ± 0.030	b
ZT 9.5h	Constant-196	0.887 ± 0.002	a	0.248 ± 0.017	a
(20:30)	Split-Night	0.890 ± 0.004	c	0.260 ± 0.030	c
	Price-Based	0.892 ± 0.003	b	0.303 ± 0.024	b
ZT 11.5h	Constant-196	0.887 ± 0.004	a	0.244 ± 0.023	a
(22:30)	Split-Night	0.888 ± 0.005	a	0.247 ± 0.023	a
	Price-Based	0.890 ± 0.004	b	0.277 ± 0.021	b
ZT 13.5h	Constant-196	0.887 ± 0.003	a	0.233 ± 0.022	a
(00:30)	Split-Night	0.888 ± 0.003	a	0.237 ± 0.018	a
	Price-Based	0.885 ± 0.003	b	0.242 ± 0.029	a
ZT 15.5h	Constant-196	0.886 ± 0.003	a	0.236 ± 0.017	a
(02:30)	Split-Night	0.886 ± 0.002	a	0.237 ± 0.020	a
	Price-Based	0.880 ± 0.003	b	0.232 ± 0.016	a
ZT 17.5h	Constant-196	0.890 ± 0.002	a	0.259 ± 0.018	a
(04:30)	Split-Night	0.888 ± 0.003	a	0.246 ± 0.011	b
	Price-Based	0.880 ± 0.004	b	0.245 ± 0.021	b
ZT 19.5h	Constant-196	0.892 ± 0.002	a	0.296 ± 0.023	a
(06:30)	Split-Night	0.887 ± 0.004	c	0.250 ± 0.016	c
	Price-Based	0.883 ± 0.004	b	0.260 ± 0.017	b
ZT 21.5h	Constant-196	0.894 ± 0.002	a	0.315 ± 0.030	a
(08:30)	Split-Night	0.888 ± 0.003	c	0.258 ± 0.014	b
	Price-Based	0.884 ± 0.003	b	0.256 ± 0.017	b
ZT 23.5h	Constant-196	0.895 ± 0.002	a	0.333 ± 0.027	a
(10:30)	Split-Night	0.888 ± 0.003	c	0.280 ± 0.017	b
	Price-Based	0.886 ± 0.004	b	0.275 ± 0.015	b
Lighting regime
P-value		<.0001		<.0001
F-value		59.5		17
Timepoint
P-value		0.0183		0.0068
F-value		5.6		7.39
Lighting regime * Timepoint
P-value		<.0001		<.0001
F-value		27.6		10.31

### Sheet: ST6 - small-scale VF
Supplemental Table 6. Analysis of photosynthetic end products, chlorophyll and nitrate contents in lettuce cv. ‘Katusa’ grown under Constant-155, Low-High, Sunlike and High-Low lighting regimes in the small-scale vertical farm testbed. Starch, sugars, chlorophyll a/b concentrations and ratios, total protein, and nitrate concentrations were measured at timepoints ZT 0h, 6h, 12h and 18h. Data repre…
Timepoint	Lighting regime	Starch (µmol g-1 FW)		Sucrose (µmol g-1 FW)		Fructose (µmol g-1 FW)		Glucose (µmol g-1 FW)		Total Protein (mg g-1 FW)		Chl a (µg g-1 FW)		Chl b (µg g-1 FW)		Chl a/b		Total chlorophyll (µg g-1 FW)		Nitrate (mg kg-1 FW)
ZT 0h (05:45)	Constant-155	3.24 ± 0.30	b	5.97 ± 0.42	a	8.26 ± 2.47	a	6.68 ± 2.48	a	8.62 ± 1.32	a	199.08 ± 3.72	a	270.26 ± 19.06	a	0.74 ± 0.04	a	469.3 ± 22.5	a	1266.1 ± 87.0	c
	Low-High	4.40 ± 0.52	a	5.97 ± 0.63	a	4.81 ± 1.98	a	3.13 ± 1.33	a	10.58 ± 1.09	a	180.41 ± 25.49	a	246.37 ± 12.39	a	0.73 ± 0.10	a	426.8 ± 32.5	a	2141.9 ± 332.2	b
	Sunlike	3.76 ± 0.04	ab	6.92 ± 2.21	a	5.22 ± 1.35	a	4.34 ± 1.44	a	7.80 ± 1.47	a	201.20 ± 52.17	a	283.89 ± 25.04	a	0.70 ± 0.14	a	485.1 ± 72.9	a	2352.9 ± 391.6	b
	High-Low	1.96 ± 0.29	c	2.70 ± 0.16	b	5.31 ± 0.80	a	3.64 ± 1.00	a	10.06 ± 0.71	a	194.41 ± 41.22	a	249.63 ± 27.03	a	0.77 ± 0.08	a	444.0 ± 68.2	a	3225.0 ± 197.3	a
ZT 6h (11:45)	Constant-155	3.83 ± 1.30	b	5.56 ± 0.82	a	8.59 ± 1.83	a	6.77 ± 1.49	a	7.61 ± 1.74	a	178.40 ± 10.67	a	257.52 ± 6.14	a	0.69 ± 0.03	a	435.9 ± 16.7	a	1855.9 ± 585.0	a
	Low-High	3.64 ± 0.72	b	6.85 ± 1.51	a	7.82 ± 1.79	a	6.40 ± 1.44	a	8.09 ± 2.39	a	224.68 ± 61.07	a	271.16 ± 42.97	a	0.82 ± 0.09	a	495.8 ± 104	a	2740.8 ± 346.7	a
	Sunlike	3.68 ± 1.08	b	4.79 ± 0.73	a	6.30 ± 2.17	a	4.48 ± 1.29	a	10.33 ± 1.94	a	220.49 ± 25.48	a	302.51 ± 12.17	a	0.73 ± 0.10	a	523.0 ± 25.3	a	2323.7 ± 591.1	a
	High-Low	8.21 ± 1.48	a	7.68 ± 1.82	a	7.11 ± 1.50	a	5.66 ± 1.54	a	9.25 ± 1.52	a	177.71 ± 5.10	a	251.71 ± 13.02	a	0.71 ± 0.06	a	429.4 ± 9.0	a	2496.2 ± 768.9	a
ZT 12h (17:45)	Constant-155	6.90 ± 3.16	ab	11.09 ± 4.19	a	6.59 ± 2.51	a	4.90 ± 1.33	a	7.97 ± 0.55	a	182.65 ± 22.11	b	236.23 ± 38.14	b	0.80 ± 0.22	a	418.9 ± 27.6	b	1446.5 ± 315.3	a
	Low-High	5.58 ± 0.36	b	6.60 ± 1.26	a	6.26 ± 2.14	a	4.55 ± 1.70	a	9.53 ± 1.44	a	206.27 ± 5.33	ab	265.82 ± 6.75	ab	0.78 ± 0.04	a	472.1 ± 2.5	ab	2526.9 ± 888.3	a
	Sunlike	12.34 ± 2.35	a	10.79 ± 1.30	a	7.61 ± 0.69	a	6.19 ± 0.72	a	10.54 ± 1.48	a	237.59 ± 15.98	a	296.94 ± 13.28	a	0.80 ± 0.02	a	534.5 ± 28.7	a	2268.3 ± 187.3	a
	High-Low	9.47 ± 2.09	ab	8.05 ± 0.89	a	5.60 ± 1.07	a	3.66 ± 1.35	a	9.30 ± 1.02	a	206.96 ± 24.29	ab	254.97 ± 20.73	ab	0.81 ± 0.04	a	461.9 ± 43.9	ab	2302.1 ± 305.2	a
ZT 18h (23:45)	Constant-155	10.91 ± 2.78	a	11.29 ± 2.11	a	6.89 ± 0.62	a	6.16 ± 0.94	a	8.27 ± 1.50	a	247.91 ± 71.33	a	284.02 ± 24.15	a	0.89 ± 0.32	a	531.9 ± 58.9	a	2083.9 ± 256.8	a
	Low-High	12.82 ± 3.28	a	11.49 ± 2.64	a	6.54 ± 2.36	a	5.12 ± 1.98	a	10.06 ± 0.67	a	209.29 ± 24.91	a	270.68 ± 15.03	a	0.77 ± 0.08	a	480.0 ± 35.1	a	2083.0 ± 364.6	a
	Sunlike	10.72 ± 1.08	a	13.90 ± 0.56	a	5.39 ± 0.40	a	4.41 ± 0.25	a	9.93 ± 0.88	a	258.51 ± 40.56	a	293.30 ± 96.93	a	1.01 ± 0.57	a	551.8 ± 63.0	a	2567.0 ± 322.6	a
	High-Low	10.45 ± 1.45	a	9.91 ± 0.81	a	5.83 ± 0.99	a	4.38 ± 1.28	a	10.66 ± 0.75	a	238.50 ± 38.38	a	282.42 ± 32.01	a	0.84 ± 0.04	a	520.9 ± 70.3	a	2780.4 ± 850.0	a
Lighting regime
P-value		0.149286		0.0366842		0.0996757		0.0279465		0.0164674		0.207349		0.0486705		0.965933		0.0156503		<0.0001
F-value		1.90108		3.19174		2.26641		3.45042		3.96312		1.60583		2.92626		0.0883355		4.01317		9.81653
Timepoint
P-value		<0.0001		<0.0001		0.143475		0.138037		0.457043		0.0194906		0.43001		0.223351		0.0195384		0.599819
F-value		51.4608		33.9372		1.93684		1.97167		0.889579		3.79827		0.945975		1.5391		3.79589		0.631926
Lighting regime * Timepoint
P-value		0.000435665		0.00619881		0.557585		0.220129		0.186497		0.582286		0.889867		0.938557		0.446714		0.169116
F-value		4.79394		3.27577		0.874064		1.42211		1.51066		0.843954		0.460686		0.375082		1.01818		1.56232

### Sheet: ST7 - Larger-scale VF
Supplemental Table 7. Analysis of photosynthetic end products in lettuce cv. ‘Katusa’ grown under Constant-196, Split-Night and Price-Based regimes in the larger-scale vertical farm. Values indicate averages ± SD. Values sharing the same letter within a column at each timepoint are not significantly different. Starch treatment df=2 and 254, sucrose and fructose treatment df=2 and 248, glucose tre…
Timepoint	Lighting regime	Starch (µmol g-1 FW)		Sucrose (µmol g-1 FW)		Fructose (µmol g-1 FW)		Glucose (µmol g-1 FW)
ZT 1.5h	Constant-196	2.69 ± 2.00	a	3.97 ± 1.13	a	1.80 ± 0.95	a	1.11 ± 0.48	a
(12:30)	Split-Night	4.31 ± 1.47	c	6.82 ± 1.59	b	2.31 ± 0.65	a	1.30 ± 0.54	a
	Price-Based	8.59 ± 3.66	b	7.65 ± 3.51	b	2.52 ± 1.15	a	1.26 ± 0.89	a
ZT 3.5h	Constant-196	4.74 ± 2.35	a	3.04 ± 1.27	a	1.59 ± 0.64	ab	0.87 ± 0.72	a
(14:30)	Split-Night	5.72 ± 2.20	a	5.69 ± 1.80	c	2.22 ± 0.74	b	1.07 ± 0.55	a
	Price-Based	4.44 ± 2.03	a	4.49 ± 2.19	b	1.09 ± 0.51	a	0.80 ± 0.74	a
ZT 5.5h	Constant-196	4.71 ± 2.14	a	3.16 ± 1.83	a	1.95 ± 0.99	ab	0.99 ± 1.35	a
(16:30)	Split-Night	6.88 ± 1.95	a	5.22 ± 1.71	b	1.19 ± 0.47	b	0.70 ± 0.54	a
	Price-Based	5.72 ± 1.76	a	3.96 ± 1.14	ab	2.34 ± 1.45	a	1.35 ± 0.82	a
ZT 7.5h	Constant-196	4.74 ± 1.79	a	3.13 ± 1.10	a	1.86 ± 1.35	a	1.12 ± 0.57	a
(18:30)	Split-Night	5.65 ± 1.00	a	5.54 ± 3.19	b	2.47 ± 2.27	a	1.43 ± 0.78	a
	Price-Based	5.26 ± 2.14	a	3.70 ± 0.88	b	1.97 ± 0.93	a	1.19 ± 1.09	a
ZT 9.5h	Constant-196	6.21 ± 1.48	a	5.64 ± 2.38	a	2.11 ± 1.15	a	1.48 ± 0.53	a
(20:30)	Split-Night	5.69 ± 2.43	a	5.18 ± 2.49	ab	1.46 ± 1.02	a	0.67 ± 0.47	a
	Price-Based	4.87 ± 2.70	a	3.00 ± 1.43	b	1.56 ± 1.52	b	1.05 ± 0.86	a
ZT 11.5h	Constant-196	5.65 ± 2.78	a	6.75 ± 1.57	a	1.85 ± 1.51	a	1.15 ± 0.74	a
(22:30)	Split-Night	5.39 ± 1.96	a	6.04 ± 2.03	a	1.45 ± 1.11	a	0.89 ± 0.74	a
	Price-Based	6.89 ± 2.43	a	4.98 ± 2.46	a	1.75 ± 1.49	a	1.22 ± 0.82	a
ZT 13.5h	Constant-196	n.a.		n.a.		n.a.		n.a.
(00:30)	Split-Night	n.a.		n.a.		n.a.		n.a.
	Price-Based	n.a.		n.a.		n.a.		n.a.
ZT 15.5h	Constant-196	n.a.		n.a.		n.a.		n.a.
(02:30)	Split-Night	n.a.		n.a.		n.a.		n.a.
	Price-Based	n.a.		n.a.		n.a.		n.a.
ZT 17.5h	Constant-196	5.89 ± 3.32	a	8.65 ± 3.05	a	1.61 ± 0.74	a	0.74 ± 0.63	a
(04:30)	Split-Night	8.00 ± 1.40	c	6.69 ± 2.10	c	2.03 ± 1.25	ab	0.58 ± 0.30	a
	Price-Based	11.72 ± 4.62	b	7.60 ± 2.89	b	2.50 ± 1.16	b	1.33 ± 0.52	a
ZT 19.5h	Constant-196	5.26 ± 4.11	a	7.92 ± 2.53	a	1.45 ± 1.26	a	0.49 ± 0.37	a
(06:30)	Split-Night	7.05 ± 1.24	b	8.20 ± 1.90	a	2.03 ± 1.25	a	1.09 ± 0.63	a
	Price-Based	9.19 ± 4.86	b	8.26 ± 3.16	a	2.20 ± 1.03	a	0.80 ± 0.65	a
ZT 21.5h	Constant-196	3.12 ± 1.49	a	4.92 ± 2.24	a	2.03 ± 1.25	a	0.96 ± 0.65	a
(08:30)	Split-Night	5.24 ± 1.17	c	4.53 ± 1.82	a	1.94 ± 1.24	a	0.82 ± 0.61	a
	Price-Based	10.39 ± 3.17	b	8.19 ± 4.00	b	2.75 ± 2.17	a	1.48 ± 1.46	a
ZT 23.5h	Constant-196	2.53 ± 1.68	a	3.10 ± 1.67	a	1.92 ± 1.67	a	0.91 ± 0.80	a
(10:30)	Split-Night	6.47 ± 2.11	b	5.12 ± 0.61	c	1.81 ± 1.03	a	0.82 ± 0.33	a
	Price-Based	7.29 ± 1.98	b	6.23 ± 1.46	b	2.36 ± 1.24	a	0.68 ± 0.35	a
Lighting regime
P-value		<.0001		0.046		0.177		0.094
F-value		25.87		3.12		1.74		2.39
Timepoint
P-value		0.0021		<.0001		0.043		0.03
F-value		9.66		39.04		4.15		4.76
Lighting regime * Timepoint
P-value		<.0001		0.003		0.011		0.12
F-value		14.15		5.84		4.63		2.18
